# A non-adaptive explanation for macroevolutionary patterns in the evolution of complex multicellularity

**DOI:** 10.1101/2023.11.11.566713

**Authors:** Emma P. Bingham, William C. Ratcliff

## Abstract

“Complex multicellularity”, conventionally defined as large organisms with many specialized cell types, has evolved five times independently in eukaryotes, but never within prokaryotes. A number hypotheses have been proposed to explain this phenomenon, most of which posit that eukaryotes evolved key traits (*e*.*g*., dynamic cytoskeletons, alternative mechanisms of gene regulation, or subcellular compartments) which were a necessary prerequisite for the evolution of complex multicellularity. Here we propose an alternative, non-adaptive hypothesis for this broad macroevolutionary pattern. By binning cells into groups with finite genetic bottlenecks between generations, the evolution of multicellularity greatly reduces the effective population size (*Ne*) of cellular populations, increasing the role of genetic drift in evolutionary change. While both prokaryotes and eukaryotes experience this phenomenon, they have opposite responses to drift: mutational biases in eukaryotes tend to drive genomic expansion, providing additional raw genetic material for subsequent multicellular innovation, while prokaryotes generally face genomic erosion. These effects become more severe as organisms evolve larger size and more stringent genetic bottlenecks between generations— both of which are hallmarks of complex multicellularity. Taken together, we hypothesize that it is these idiosyncratic lineagespecific mutational biases, rather than cell-biological innovations within eukaryotes, that underpins the long-term divergent evolution of complex multicellularity across the tree of life.
