## Supplementary data and scripts to procedurally generate all figures for "A non-adaptive explanation for macroevolutionary patterns in the evolution of complex multicellularity": Cyano_Data.csv

Accession	Trait	01 NON MARINE	02 NO N FIXATION	03 UNICELLULAR	04 ATTACHED	05 SHEATH	06 MUCILAGE	07 THERMOPHILIC	08 MARINE	09 MICROBIAL MATS	10 N FIXATION	11 FILAMENTOUS	12 GAS VESICLES	13 MOTILITY	14 UNATTACHED	15 HORMOGONIA	15 HORMOGONIA 2	16 EPIPHYTIC	17 BAEOCYTES	18 MULTIPLANE FISSION	19 AKINETES	20 HETEROCYSTS	21 TRUE BRANCHING	Genome size	Protein Coding	Noncoding	Pseudogenes	Proportion coding	Number MC traits	Proportion Pseudogenes			Note, all data in columns A:X are from Supplementary Table 1 in Hammerschmidt et al, 2021. https://academic.oup.com/gbe/article/13/2/evaa249/5999801
GCA_000346485.2	Scytonema hofmanni PCC 7110	0	0	0	0	0	0	0	0	0	1	1	1	0	0	1	1	0	0	0	1	1	0	12294410	9827	97	503	0.942457083	5	0.048693127
GCA_000012525.1	Synechococcus elongatus PCC 7942	1	1	1	0	0	0	0	0	0	0	0	0	0	0	0	0	0	0	0	0	0	0	2742269	2661	53	nan		0
GCA_000010625.1	Microcystis aeruginosa NIES-843	1	1	1	0	0	1	0	0	0	0	0	1	0	1	0	0	0	0	1	0	0	0	5842795	6311	52	nan		1
GCA_000020025.1	Nostoc punctiforme PCC 73102	1	0	0	1	1	1	0	0	0	1	1	1	1	0	1	1	1	0	0	1	1	0	9059191	6690	104	379	0.932664157	5	0.053614373
GCA_000011345.1	Thermosynechococcus elongatus BP-1	1	1	1	0	0	0	1	1	0	0	0	0	0	0	0	0	0	0	0	0	0	0	2593857	2452	5	nan		0
GCA_000014265.1	Trichodesmium erythraeum IMS101	0	0	0	0	0	1	0	1	0	1	1	1	1	0	1	1	0	0	0	0	0	0	7750108	nan	nan	nan		3
GCA_000011385.1	Gloeobacter violaceus PCC 7421	1	1	1	1	1	1	0	0	0	0	0	0	0	0	0	0	0	0	0	0	0	0	4659019	4348	7	nan		0
GCA_000167195.1	Crocosphaera watsonii WH 8501	0	0	1	0	0	0	0	1	0	1	0	0	0	1	0	0	0	0	0	0	0	0	6238156	5958	38	nan		0
GCA_000018105.1	Acaryochloris marina MBIC11017	0	1	1	1	1	1	0	1	0	0	0	0	0	0	0	0	0	0	0	0	0	0	8361599	8383	77	32	0.98716439	0	0.003802733
GCA_000210375.1	Arthrospira platensis NIES-39	0	1	0	0	0	0	0	1	0	0	1	0	0	0	1	1	0	0	0	0	0	0	6788435	6630	46	nan		2
GCA_000340565.3	Nodularia spumigena CCY9414	0	0	0	0	1	0	0	0	0	1	1	1	1	1	1	1	0	0	0	1	1	0	5462271	5295	68	nan		5
GCA_000155555.1	Coleofasciculus chthonoplastes PCC 7420	0	1	0	1	1	1	0	1	0	0	1	0	1	0	1	1	1	0	0	0	0	0	8679041	8294	51	2	0.993650413	2	0.00024108
GCA_000204075.1	Anabaena variabilis ATCC 29413	1	0	0	1	0	1	0	0	1	1	1	1	1	0	0	0	1	0	0	1	1	0	7105752	5706	62	40	0.982438017	4	0.006961364
GCA_000173555.1	Arthrospira maxima CS-328	0	1	0	0	0	0	0	1	0	0	1	1	1	1	1	1	0	0	0	0	0	0	6003314	5690	38	nan		3
GCA_000196515.1	Nostoc azollae 0708	1	0	0	1	1	1	0	0	0	1	1	0	1	0	1	1	0	0	0	1	1	0	5486145	3651	59	1698	0.675110947	4	0.317442513
GCA_000175835.1	Cylindrospermopsis raciborskii CS-505	1	0	0	0	0	0	0	0	0	1	1	1	0	1	0	0	0	0	0	1	1	0	3879030	3449	51	1	0.985147101	4	0.000289855
GCA_000175855.1	Raphidiopsis brookii D9	1	1	0	0	0	1	0	0	0	0	1	1	0	1	0	0	0	0	0	1	0	0	3186511	3007	50	nan		3
GCA_000214075.2	Microcoleus vaginatus FGP-2	1	0	0	1	1	1	0	0	0	1	1	0	1	0	1	1	1	0	0	0	0	0	6698929	5134	78	440	0.908351026	2	0.078937926
GCA_000309945.1	Oscillatoriales cyanobacterium JSC-12	1	0	0	1	1	0	0	0	1	0	1	0	0	0	0	0	0	0	0	0	0	0	5530491	4780	56	244	0.940944882	1	0.048566879
GCA_000464785.1	Planktothrix rubescens NIVA-CYA 407	1	0	0	0	0	0	0	0	0	0	1	0	0	0	1	1	0	0	0	0	0	0	5509943	nan	nan	nan		2
GCA_000317125.1	Chroococcidiopsis thermalis PCC 7203	1	0	1	1	1	1	0	0	0	1	0	0	0	0	0	0	0	1	1	0	0	0	6689401	5752	58	223	0.953422841	0	0.037322176
GCA_000317655.1	Cyanobacterium stanieri PCC 7202	1	1	1	0	0	0	0	1	0	0	0	0	0	1	0	0	0	0	0	0	0	0	3163381	2837	55	49	0.964637878	0	0.016978517
GCA_000317695.1	Anabaena cylindrica PCC 7122	1	0	0	0	0	1	0	0	0	1	1	0	1	1	0	0	0	0	0	1	1	0	7063285	5838	76	344	0.932885906	3	0.055645422
GCA_000309385.1	Nodosilinea nodulosa PCC 7104	1	0	0	1	1	0	0	1	0	1	1	0	1	0	1	1	0	0	0	0	0	0	6891283	nan	nan	nan		2
GCA_000426925.1	Dolichospermum circinale AWQC310F	1	0	0	0	0	0	0	0	0	1	1	0	0	0	0	0	0	0	0	1	1	0	4405846	nan	nan	nan		3
GCA_000710505.1	Planktothrix agardhii NIVA-CYA 126/8	1	0	0	0	0	0	0	0	0	0	1	0	0	0	1	1	0	0	0	0	0	0	5045869	4191	51	17	0.984033811	2	0.004039924
GCA_000007925.1	Prochlorococcus marinus subsp. marinus str. CCMP1375	0	1	1	0	0	0	0	1	0	0	0	0	0	1	0	0	0	0	0	0	0	0	1751080	1882	6	1	0.996294336	0	0.000531067
GCA_000332235.1	Geminocystis herdmanii PCC 6308	1	1	1	0	0	1	0	0	0	0	0	0	0	1	0	0	0	0	1	0	0	0	4263418	nan	nan	nan		0
GCA_000332315.1	Prochlorothrix hollandica PCC 9006	1	1	0	0	0	0	0	0	0	0	1	1	0	1	0	0	0	0	0	0	0	0	5646343	nan	nan	nan		2
GCA_000317285.1	Chlorogloeopsis fritschii PCC 6912	1	0	0	1	1	1	1	0	0	1	1	0	1	0	1	1	0	0	1	1	1	0	7751745	nan	nan	nan		4
GCA_000317225.1	Fischerella thermalis PCC 7521	1	0	0	1	0	1	1	0	0	1	1	0	1	0	1	1	1	0	1	1	1	1	5438272	nan	nan	nan		5
GCA_000317245.1	Fischerella muscicola SAG 1427-1 = PCC 73103	1	0	0	1	0	1	1	0	0	1	1	0	1	0	1	1	1	0	1	1	1	1	7360256	nan	nan	nan		5
GCA_000350105.1	Richelia intracellularis HH01	0	0	0	0	0	0	0	1	0	1	1	0	0	0	0	0	0	0	0	0	1	0	3243759	2278	42	nan		2
GCA_000316515.1	Cyanobium gracile PCC 6307	1	1	1	0	0	0	0	0	0	0	0	0	0	1	0	0	0	0	0	0	0	0	3342364	3280	54	103	0.954320628	0	0.030446349
GCA_000317615.1	Dactylococcopsis salina PCC 8305	0	1	1	0	0	0	0	1	0	0	0	1	0	1	0	0	0	0	0	0	0	0	3781008	3337	90	257	0.905808903	1	0.071508069
GCA_000317105.1	Oscillatoria acuminata PCC 6304	1	1	0	1	1	0	0	0	1	0	1	0	0	0	1	1	1	0	0	0	0	0	7804270	5796	96	208	0.950163934	2	0.034643571
GCA_000315565.1	Mastigocladopsis repens PCC 10914	1	0	0	1	1	0	0	0	0	1	1	0	1	0	0	0	0	0	1	0	1	1	6465655	nan	nan	nan		3
GCA_000317535.1	Cylindrospermum stagnale PCC 7417	0	0	0	1	0	1	0	0	0	1	1	0	1	0	0	0	0	0	0	1	1	0	7610589	6229	96	413	0.924458296	3	0.062180066
GCA_000317495.1	Crinalium epipsammum PCC 9333	1	1	0	1	0	0	0	0	0	0	1	0	0	0	0	0	0	0	0	0	0	0	5620407	4752	57	250	0.93931607	1	0.049980008
GCA_000332215.1	Pseudanabaena biceps PCC 7429	1	0	0	0	0	0	0	0	0	1	1	1	1	0	0	0	0	0	0	0	0	0	5476421	4757	46	nan		2
GCA_000317575.1	Stanieria cyanosphaera PCC 7437	1	1	1	1	1	1	0	0	0	0	0	0	1	0	0	0	0	1	1	0	0	0	5544990	4781	52	208	0.948422932	0	0.041691722
GCA_000353285.1	Leptolyngbya boryana PCC 6306	1	0	0	0	0	0	0	0	0	1	1	1	0	0	1	1	0	0	0	0	0	0	7262454	nan	nan	nan		3
GCA_000012505.1	Synechococcus sp. CC9902	0	1	1	0	0	0	0	1	0	0	0	0	0	1	0	0	0	0	0	0	0	0	2234828	2304	50	1	0.978343949	0	0.000433839
GCA_001456025.1	Mastigocoleus testarum BC008	0	0	0	0	0	0	0	1	0	1	1	0	0	0	1	1	0	0	0	1	1	1	12700239	8733	81	317	0.956412222	5	0.035027624
GCA_000482245.1	Leptolyngbya sp. Heron Island J	0	0	0	0	0	0	0	1	0	1	1	0	0	0	1	1	0	0	0	0	0	0	8064168	7223	58	nan		2
GCA_000009705.1	Nostoc sp. PCC 7120	1	0	0	1	1	1	0	0	0	1	1	1	0	0	1	1	1	0	0	1	1	0	7211789	6035	16	nan		5
GCA_000009725.1	Synechocystis sp. PCC 6803	1	1	1	0	0	0	0	1	0	0	0	0	1	1	0	0	0	0	1	0	0	0	3947019	3419	7	nan		0
GCA_000734895.2	Calothrix sp. 336/3	1	0	0	0	0	0	0	0	0	1	1	0	0	0	0	0	0	0	0	0	1	0	6420126	5043	65	259	0.939631079	2	0.048849491
GCA_000332335.1	Oscillatoria sp. PCC 10802	1	1	0	1	1	0	0	0	1	0	1	0	0	0	1	1	1	0	0	0	0	0	8594406	nan	nan	nan		2
GCA_000317065.1	Pseudanabaena sp. PCC 7367	0	1	0	1	0	0	0	1	0	0	1	1	1	0	0	0	0	0	0	0	0	0	4885680	3854	55	105	0.960139512	2	0.026521849
GCA_000317045.1	Geitlerinema sp. PCC 7407	1	1	0	1	0	1	0	1	1	0	1	0	1	0	1	1	1	0	0	0	0	0	4681111	3815	58	39	0.975204499	2	0.010119357
GCA_000312705.1	Anabaena sp. 90	1	0	0	0	0	0	0	0	0	1	1	0	1	0	0	0	0	0	0	1	1	0	5305675	4511	59	227	0.940379404	3	0.047910511
GCA_000332295.1	Microchaete sp. PCC 7126	1	0	0	1	1	0	0	0	0	1	1	0	1	0	1	1	1	0	0	1	1	0	5742264	nan	nan	nan		4
GCA_000517105.1	Fischerella sp. PCC 9605	1	0	0	0	0	0	0	0	0	1	1	0	0	0	1	1	0	0	0	1	1	1	8079181	nan	nan	nan		5
GCA_000317515.1	Microcoleus sp. PCC 7113	1	0	0	1	1	1	0	0	0	1	1	0	1	0	1	1	1	0	0	0	0	0	7966510	6441	88	292	0.944289694	2	0.043368484
GCA_000317025.1	Pleurocapsa sp. PCC 7327	1	0	1	1	0	0	1	0	0	1	0	0	1	0	0	0	0	1	1	0	0	0	4986817	4268	56	341	0.914898178	0	0.07398568
GCA_000317555.1	Gloeocapsa sp. PCC 7428	1	1	1	1	1	1	1	1	0	0	0	0	0	0	0	0	1	0	1	0	0	0	5882710	5011	50	243	0.944758673	0	0.046250476
GCA_000332055.1	Xenococcus sp. PCC 7305	0	0	1	1	1	1	0	1	0	1	0	0	0	0	0	0	1	1	1	0	0	0	5929641	5373	46	nan		0
GCA_000169095.1	Lyngbya sp. PCC 8106	0	0	0	1	1	0	0	1	1	1	1	0	1	0	1	1	0	0	0	0	0	0	7037511	6142	43	nan		2
GCA_000238775.2	Acaryochloris sp. CCMEE 5410	0	1	1	1	1	1	0	1	0	0	0	0	0	0	0	0	0	0	0	0	0	0	7875477	nan	nan	nan		0
GCA_000017845.1	Cyanothece sp. ATCC 51142	0	0	1	0	0	1	0	1	0	1	0	0	0	1	0	0	0	0	0	0	0	0	5460377	5304	55	5	0.988814318	0	0.000941797
GCA_000155635.1	Cyanobium sp. PCC 7001	1	1	1	0	0	0	0	1	0	0	0	0	0	0	0	0	0	0	0	0	0	0	2834252	2771	46	nan		0
GCA_000300115.1	Tolypothrix sp. PCC 7601	1	0	0	0	0	0	0	0	0	1	1	1	0	0	1	1	0	0	0	0	1	0	9975142	9972	100	93	0.981013281	4	0.00923994
GCA_000317635.1	Halothece sp. PCC 7418	0	0	1	1	0	0	0	1	1	0	0	1	0	0	0	0	0	0	0	0	0	0	4179170	3708	58	154	0.945918367	1	0.039875712
GCA_000973065.1	Arthrospira sp. PCC 8005	0	1	0	0	0	0	0	1	0	0	1	1	1	1	1	1	0	0	0	0	0	0	6228153	5900	173	445	0.90518564	3	0.070133964
GCA_000316665.1	Rivularia sp. PCC 7116	0	0	0	1	1	1	0	1	0	1	1	0	1	0	1	1	1	0	0	0	1	0	8728773	6644	66	236	0.956521739	3	0.034302326
GCA_000297435.1	Microcystis sp. T1-4	1	1	1	0	0	1	0	0	0	0	0	1	0	1	0	0	0	0	1	0	0	0	4693747	4434	50	4	0.987967914	1	0.000901307
GCA_000211815.1	Moorea producens 3L	0	1	0	1	1	1	0	1	1	0	1	0	1	0	1	1	0	0	0	0	0	0	8478612	7445	83	3	0.988580534	2	0.000402793
GCA_000317145.1	Chamaesiphon minutus PCC 6605	1	1	1	1	1	0	0	0	0	0	0	0	0	0	0	0	1	0	0	0	0	0	6761765	5945	81	400	0.925147837	0	0.063041765
GCA_000317675.1	Cyanobacterium aponinum PCC 10605	1	0	1	1	1	1	0	1	1	0	0	0	0	0	0	0	0	0	0	0	0	0	4176973	3431	55	128	0.949363586	0	0.035965159
GCA_000317475.1	Oscillatoria nigro-viridis PCC 7112	1	1	0	1	1	0	0	0	1	0	1	0	0	0	1	1	1	0	0	0	0	0	8272254	6360	81	565	0.90779332	2	0.081588448
GCA_000473895.1	Rubidibacter lacunae KORDI 51-2	0	1	1	0	0	0	0	1	0	0	0	0	0	0	0	0	0	0	0	0	0	0	4153658	3457	48	283	0.912618796	0	0.075668449
GCA_000332155.1	Kamptonema formosum PCC 6407	1	0	0	1	1	0	0	0	1	1	1	0	0	0	1	1	1	0	0	0	0	0	6894060	nan	nan	nan		2
GCA_000314005.1	Spirulina subsalsa PCC 9445	0	1	0	1	1	0	0	0	0	0	1	0	1	0	1	1	0	0	0	0	0	0	5323600	nan	nan	nan		2
GCA_000464765.1	Planktothrix prolifica NIVA-CYA 406	1	0	0	0	0	0	0	0	0	0	1	0	0	0	1	1	0	0	0	0	0	0	5763321	nan	nan	nan		2
GCA_000478195.2	Lyngbya aestuarii BL J	0	0	0	0	0	0	0	1	0	1	1	0	0	0	1	1	0	0	0	0	0	0	6867625	6505	52	1	0.991918268	2	0.000153704
GCA_000505665.1	Thermosynechococcus sp. NK55a	1	1	1	0	0	0	1	0	0	0	0	0	0	0	0	0	0	0	0	0	0	0	2520064	2232	46	120	0.930775646	0	0.051020408
GCA_000582685.1	Scytonema hofmanni UTEX 2349	1	0	0	0	0	0	0	0	0	1	1	0	0	0	1	1	0	0	0	1	1	0	8133444	nan	nan	nan		4
GCA_000464745.1	Planktothrix mougeotii NIVA-CYA 405	1	0	0	0	0	0	0	0	0	0	1	0	0	0	1	1	0	0	0	0	0	0	5499124	nan	nan	nan		2
GCA_000484535.1	Gloeobacter kilaueensis JS1	1	1	1	0	0	0	0	0	0	0	0	0	0	0	0	0	0	0	0	0	0	0	4724791	4507	55	nan		0
GCA_000521175.1	Aphanizomenon flos-aquae NIES-81	1	0	0	0	0	0	0	0	0	1	1	0	0	0	0	0	0	0	0	1	1	0	5851275	nan	nan	nan		3
GCA_000180455.1	Oscillatoria sp. PCC 6506	1	0	0	1	1	0	0	0	1	1	1	1	0	0	1	1	1	0	0	0	0	0	6676705	5822	84	59	0.976026823	3	0.010032307
GCA_000756305.1	Myxosarcina sp. GI1	0	0	1	0	0	0	0	1	0	1	0	0	0	0	0	0	0	1	0	0	0	0	7069859	nan	nan	nan		0
GCA_000760695.2	Tolypothrix bouteillei VB521301	0	0	0	0	0	0	0	0	0	1	1	0	0	0	1	1	0	0	0	0	1	0	11572263	7770	99	1274	0.849830471	3	0.140866873
GCA_000775285.1	Neosynechococcus sphagnicola sy1	1	1	1	0	0	0	0	0	0	0	0	0	0	0	0	0	0	0	0	0	0	0	4331368	2731	53	765	0.769512539	0	0.21882151
GCA_000817735.1	Scytonema millei VB511283	0	0	0	0	0	0	0	0	0	1	1	0	0	0	1	1	0	0	0	1	1	0	11627246	nan	nan	nan		4
GCA_000817745.1	Aphanocapsa montana BDHKU210001	0	0	1	0	0	0	0	1	0	1	0	0	0	0	0	0	0	0	0	0	0	0	11500044	7291	61	1315	0.841236876	0	0.152800372
GCA_000817785.1	Hassallia byssoidea VB512170	1	0	0	0	0	0	0	0	0	1	1	0	0	0	1	1	0	0	0	0	1	0	13096531	10181	155	1322	0.873305884	3	0.114926541
GCA_000817775.1	Lyngbya confervoides BDU141951	0	0	0	0	0	0	0	1	0	1	1	0	0	0	1	1	0	0	0	0	0	0	8799693	6092	83	1096	0.837848989	2	0.152476349
GCA_000828075.1	Tolypothrix campylonemoides VB511288	0	0	0	0	0	0	0	0	0	1	1	0	0	0	1	1	0	0	0	0	1	0	10627177	nan	nan	nan		3
GCA_000828085.1	Scytonema tolypothrichoides VB-61278	0	0	0	0	0	0	0	0	0	1	1	0	0	0	1	1	0	0	0	1	1	0	10008488	nan	nan	nan		4
GCA_000934435.1	Mastigocladus laminosus UU774	1	0	0	0	0	0	1	0	0	1	1	0	0	0	1	1	0	0	0	1	1	1	8560182	nan	nan	nan		5
GCA_000952155.1	Aliterella atlantica CENA595	0	0	1	0	0	1	0	1	0	0	0	0	0	1	0	0	0	0	1	0	0	0	5265703	4367	58	484	0.889590548	0	0.099773243
GCA_000972705.2	Limnoraphis robusta CS-951	0	0	0	0	1	0	0	1	0	1	1	0	0	0	1	1	0	0	0	0	0	0	7314117	5458	46	655	0.886182822	2	0.107148699
GCA_001264245.1	Microcystis panniformis FACHB-1757	1	1	1	0	0	0	0	0	0	0	0	0	0	0	0	0	0	0	0	0	0	0	5686839	5974	48	241	0.95385598	0	0.038777152
GCA_001275395.1	Hapalosiphon sp. MRB220	1	0	0	0	0	0	0	0	0	1	1	0	0	0	1	1	0	0	0	1	1	1	7429720	5844	44	304	0.94379845	5	0.049446975
GCA_001276715.1	Planktothricoides sp. SR001	1	0	0	0	0	0	0	0	0	1	1	0	0	0	0	0	0	0	0	0	0	0	7066705	5047	53	676	0.873788089	1	0.118119867
GCA_001298445.1	Nostoc piscinale CENA21	1	0	0	0	0	0	0	0	0	1	1	0	0	0	1	1	0	0	0	1	1	0	7094556	5022	82	981	0.825308135	4	0.163418291
GCA_001432185.1	Cylindrospermopsis sp. CR12	1	0	0	0	0	0	0	0	0	1	1	0	0	0	0	0	0	0	0	1	1	0	3723955	3086	41	146	0.942865872	3	0.045173267
GCA_001482745.1	Oscillatoriales cyanobacterium MTP1	1	0	0	0	0	0	1	0	0	0	1	0	0	0	0	0	0	0	0	0	0	0	7647882	nan	nan	nan		1
GCA_000789435.1	Aphanizomenon flos-aquae 2012/KM1/D3	0	0	0	0	0	0	0	1	0	1	1	0	0	0	0	0	0	0	0	1	1	0	5741771	4415	53	1010	0.805951077	3	0.186175115
GCA_000464805.1	Planktothrix prolifica NIVA-CYA 540	1	0	0	0	0	0	0	0	0	0	1	0	0	0	1	1	0	0	0	0	0	0	5574394	nan	nan	nan		2
GCA_000974245.1	Arthrospira sp. TJSD091	0	1	0	0	0	0	0	0	0	0	1	0	0	0	1	1	0	0	0	0	0	0	5978827	nan	nan	nan		2
GCA_000708525.1	Cyanobium sp. CACIAM 14	1	1	1	0	0	0	0	0	0	0	0	0	0	0	0	0	0	0	0	0	0	0	3212489	2935	41	91	0.9569612	0	0.030072703
GCA_000021805.1	Cyanothece sp. PCC 8801	1	0	1	0	0	0	0	0	0	1	0	0	0	1	0	0	0	0	0	0	0	0	4787694	4367	53	200	0.945238095	0	0.043792424
GCA_000332035.1	Gloeocapsa sp. PCC 73106	1	1	1	1	1	1	0	0	0	0	0	0	1	0	0	0	1	0	1	0	0	0	4025114	4087	63	nan		0
GCA_000332195.1	Pleurocapsa sp. PCC 7319	0	1	1	1	0	0	0	1	0	0	0	0	1	0	0	0	0	1	1	0	0	0	7386997	nan	nan	nan		0
GCA_001548455.1	Fischerella sp. NIES-3754	1	0	0	0	0	0	1	0	0	1	1	0	0	0	1	1	0	0	0	1	1	1	5826863	4939	57	nan		5
GCA_000332135.1	Anabaena sp. PCC 7108	1	0	0	1	0	1	0	0	1	1	1	0	1	0	0	0	1	0	0	1	1	0	5886741	nan	nan	nan		3
GCA_000332355.1	Geitlerinema sp. PCC 7105	0	1	0	1	0	1	0	1	1	0	1	0	1	0	1	1	1	0	0	0	0	0	6152351	nan	nan	nan		2
GCA_000332175.1	Pseudanabaena sp. PCC 6802	1	0	0	0	0	0	0	0	0	1	1	1	0	0	0	0	0	0	0	0	0	0	5621883	nan	nan	nan		2
GCA_000316575.1	Calothrix sp. PCC 7507	1	0	0	1	0	0	0	0	0	1	1	0	1	0	1	1	1	0	0	1	1	0	7023215	5950	84	216	0.952	4	0.035030814
GCA_000332075.2	Synechocystis sp. PCC 7509	1	1	1	0	0	0	0	0	0	0	0	0	0	1	0	0	0	0	1	0	0	0	4908825	nan	nan	nan		0
GCA_000316645.1	Nostoc sp. PCC 7524	1	0	0	1	1	1	0	0	0	0	1	0	1	0	1	1	1	0	0	1	0	0	6718869	5449	84	154	0.958150167	3	0.027485276
GCA_000332095.2	Leptolyngbya sp. PCC 6406	1	0	0	1	1	0	0	0	0	1	1	1	0	0	1	1	1	0	0	0	0	0	5776957	nan	nan	nan		3
GCA_000013205.1	Synechococcus sp. JA-3-3Ab	1	1	1	1	0	0	1	0	1	0	0	0	0	0	0	0	0	0	0	0	0	0	2932766	2760	54	78	0.954356846	0	0.027484144
GCA_000350125.1	Richelia intracellularis HM01	0	0	0	0	0	0	0	1	0	1	1	0	0	0	0	0	0	0	0	0	1	0	2212909	1674	30	nan		2
GCA_000317205.1	Fischerella muscicola PCC 7414	1	0	0	1	0	1	1	0	0	1	1	0	1	0	1	1	1	0	1	1	1	1	6902954	nan	nan	nan		5
GCA_000317265.1	Chlorogloeopsis fritschii PCC 9212	1	0	0	1	1	1	1	0	0	1	1	0	1	0	1	1	0	0	1	1	1	0	7649851	nan	nan	nan		4
GCA_000464665.1	Planktothrix agardhii NIVA-CYA 15	1	0	0	0	0	0	0	0	0	0	1	0	0	0	1	1	0	0	0	0	0	0	5485894	nan	nan	nan		2
GCA_000426905.1	Dolichospermum circinale AWQC131C	1	0	0	0	0	0	0	0	0	1	1	0	0	0	0	0	0	0	0	1	1	0	4445648	nan	nan	nan		3
GCA_001586755.1	Cylindrospermopsis raciborskii ITEP-A1	1	0	0	0	0	0	0	0	0	1	1	0	0	0	0	0	0	0	0	1	1	0	3605836	nan	nan	nan		3
GCA_001611905.1	Arthrospira platensis YZ	1	1	0	0	0	0	0	0	0	0	1	0	0	0	1	1	0	0	0	0	0	0	6520772	5273	46	577	0.894335142	2	0.098632479
GCA_000235665.2	Crocosphaera watsonii WH 0003	0	0	1	0	0	1	0	1	0	1	0	0	0	1	0	0	0	0	0	0	0	0	5890504	6124	42	21	0.989817359	0	0.003417413
GCA_000963755.2	Trichodesmium erythraeum 21-75	0	0	0	0	0	0	0	1	0	1	1	0	0	0	1	1	0	0	0	0	0	0	10723583	nan	nan	nan		2
GCA_000010065.1	Synechococcus elongatus PCC 6301	1	1	1	0	0	0	0	0	0	0	0	0	0	0	0	0	0	0	0	0	0	0	2696255	2525	55	nan		0
GCA_000011465.1	Prochlorococcus marinus subsp. pastoris str. CCMP1986	0	1	1	0	0	0	0	1	0	0	0	0	0	1	0	0	0	0	0	0	0	0	1657990	1948	82	12	0.953966699	0	0.006122449
GCA_000011485.1	Prochlorococcus marinus str. MIT 9313	0	1	1	0	0	0	0	1	0	0	0	0	0	1	0	0	0	0	0	0	0	0	2410873	2850	53	65	0.960242588	0	0.022298456
GCA_000307995.2	Microcystis aeruginosa PCC 9432	1	1	1	0	0	1	0	0	0	0	0	1	0	1	0	0	0	0	1	0	0	0	4994942	4760	51	11	0.987142265	1	0.002305596
GCA_001039555.1	Crocosphaera watsonii WH 8502	1	0	1	0	0	0	0	1	0	1	0	0	0	0	0	0	0	0	0	0	0	0	4683052	4947	42	nan		0
GCA_000307915.1	Arthrospira platensis C1	1	1	0	0	0	0	0	0	0	0	1	0	0	0	1	1	0	0	0	0	0	0	6089210	6108	45	nan		2
GCA_000464725.1	Planktothrix agardhii NIVA-CYA 34	1	0	0	0	0	0	0	0	0	0	1	0	0	0	1	1	0	0	0	0	0	0	5516447	nan	nan	nan		2
GCA_000613065.1	Richelia intracellularis	0	0	0	0	0	0	0	1	0	1	1	0	0	0	0	0	0	0	0	0	1	0	5488377	7768	41	nan		2
GCA_000013225.1	Synechococcus sp. JA-2-3B'a(2-13)	1	1	1	1	0	0	1	0	1	0	0	0	0	0	0	0	0	0	0	0	0	0	3046682	2862	51	24	0.974463739	0	0.008316008
GCA_000733415.1	Leptolyngbya sp. JSC-1	1	0	0	0	0	0	1	0	0	1	1	0	0	0	1	1	0	0	0	0	0	0	7866824	nan	nan	nan		2
GCA_000316625.1	Nostoc sp. PCC 7107	1	0	0	1	1	1	0	0	0	1	1	1	1	0	1	1	1	0	0	1	1	0	6329823	5237	92	209	0.945648248	5	0.03837679
GCA_000270265.1	Synechocystis sp. PCC 6803 substr. GT-S	1	1	1	0	0	0	0	1	0	0	0	0	1	1	0	0	0	0	1	0	0	0	3571103	3171	49	nan		0
GCA_000317435.1	Calothrix sp. PCC 6303	1	0	0	1	0	0	0	0	0	1	1	0	1	0	1	1	1	0	0	0	1	0	6960392	5535	56	250	0.94761171	3	0.043215212
GCA_001402795.1	Pseudanabaena sp. 'Roaring Creek'	1	0	0	0	0	0	0	0	0	0	1	0	0	0	0	0	0	0	0	0	0	0	5477812	nan	nan	nan		1
GCA_001277295.1	Anabaena sp. wa102	1	0	0	0	0	0	0	0	0	1	1	0	1	0	0	0	0	0	0	1	1	0	5782034	4742	59	378	0.915620776	3	0.073828125
GCA_000315585.1	Fischerella sp. PCC 9339	1	0	0	1	0	1	0	0	0	1	1	0	1	0	1	1	1	0	1	1	1	1	8008257	nan	nan	nan		5
GCA_000021825.1	Cyanothece sp. PCC 7424	1	0	1	0	0	1	0	0	0	1	0	0	0	1	0	0	0	0	0	0	0	0	6554169	5710	57	177	0.960632571	0	0.030066248
GCA_000464845.1	Planktothrix prolifica NIVA-CYA 98	1	0	0	0	0	0	0	0	0	0	1	0	0	0	1	1	0	0	0	0	0	0	5737366	nan	nan	nan		2
GCA_000022045.1	Cyanothece sp. PCC 7425	1	0	1	0	0	1	0	0	0	1	0	0	0	1	0	0	0	0	0	0	0	0	5786110	nan	nan	nan		0
GCA_000447295.1	Fischerella sp. PCC 9431	1	0	0	0	0	0	0	0	0	1	1	0	0	0	1	1	0	0	0	1	1	1	7167426	nan	nan	nan		5
GCA_000331305.1	Calothrix sp. PCC 7103	1	0	0	1	0	0	0	0	0	1	1	0	1	0	1	1	1	0	0	0	1	0	11584393	nan	nan	nan		3
GCA_000284135.1	Synechocystis sp. PCC 6803 substr. GT-I	1	1	1	0	0	0	0	0	0	0	0	1	0	0	0	0	0	0	0	0	0	0	3570004	3170	49	nan		1
GCA_000763385.1	Leptolyngbya sp. KIOST-1	1	0	0	0	0	0	0	0	0	1	1	0	0	0	1	1	0	0	0	0	0	0	6320123	nan	nan	nan		2
GCA_000014585.1	Synechococcus sp. CC9311	0	1	1	0	0	0	0	1	0	0	0	0	0	1	0	0	0	0	0	0	0	0	2606748	2892	51	1	0.982336957	0	0.000345662
GCA_000464825.1	Planktothrix agardhii NIVA-CYA 56/3	1	0	0	0	0	0	0	0	0	0	1	0	0	0	1	1	0	0	0	0	0	0	5507780	nan	nan	nan		2
GCA_000175415.3	Arthrospira platensis str. Paraca	0	1	0	0	0	0	0	0	0	0	1	1	1	0	1	1	0	0	0	0	0	0	6501886	5439	47	338	0.933894231	3	0.058507876
GCA_001039615.1	Crocosphaera watsonii WH 0401	1	0	1	0	0	0	0	1	0	1	0	0	0	0	0	0	0	0	0	0	0	0	4549724	4955	43	nan		0
GCA_000312165.1	Microcystis aeruginosa PCC 9717	1	1	1	0	0	1	0	0	0	0	0	1	0	1	0	0	0	0	1	0	0	0	5300338	4836	55	9	0.986938776	1	0.001857585
GCA_000012465.1	Prochlorococcus marinus str. NATL2A	0	1	1	0	0	0	0	1	0	0	0	0	0	1	0	0	0	0	0	0	0	0	1842899	2163	44	22	0.97039031	0	0.01006865
GCA_000012645.1	Prochlorococcus marinus str. MIT 9312	0	1	1	0	0	0	0	1	0	0	0	0	0	1	0	0	0	0	0	0	0	0	1709204	1962	43	11	0.973214286	0	0.005575266
GCA_000312185.1	Microcystis aeruginosa PCC 9443	1	1	1	0	0	1	0	0	0	0	0	1	0	1	0	0	0	0	1	0	0	0	5185041	4780	57	7	0.986787779	1	0.001462294
GCA_001039635.1	Crocosphaera watsonii WH 0402	1	0	1	0	0	0	0	1	0	1	0	0	0	0	0	0	0	0	0	0	0	0	5880358	6404	42	nan		0
GCA_000019485.1	Synechococcus sp. PCC 7002	1	1	1	0	0	0	0	1	0	0	0	0	0	0	0	0	0	0	0	0	0	0	3409935	3186	49	2	0.984244671	0	0.000627353
GCA_000316605.1	Leptolyngbya sp. PCC 7376	0	0	0	1	1	0	0	1	0	0	1	0	0	0	1	1	1	0	0	0	0	0	5125950	4228	53	373	0.908465836	2	0.081069333
GCA_000284215.1	Synechocystis sp. PCC 6803 substr. PCC-N	1	1	1	0	0	0	0	0	0	0	0	1	0	0	0	0	0	0	0	0	0	0	3570103	3169	49	nan		1
GCA_000231365.2	Fischerella sp. JSC-11	1	0	0	1	0	1	1	0	0	1	1	0	1	0	1	1	1	0	1	1	1	1	5380000	4627	44	nan		5
GCA_000169335.1	Cyanothece sp. CCY0110	0	0	1	0	0	1	0	1	0	1	0	0	0	1	0	0	0	0	0	0	0	0	5880532	6475	45	nan		0
GCA_000147335.1	Cyanothece sp. PCC 7822	1	0	1	0	0	1	0	0	0	1	0	0	0	1	0	0	0	0	0	0	0	0	7841948	6642	60	341	0.943064035	0	0.04883288
GCA_000316115.1	Leptolyngbya sp. PCC 7375	0	0	0	1	0	0	0	1	0	1	1	0	0	0	1	1	1	0	0	0	0	0	9422968	7828	81	537	0.926829268	2	0.064196055
GCA_001050835.1	Crocosphaera watsonii WH 0005	1	0	1	0	0	0	0	1	0	1	0	0	0	0	0	0	0	0	0	0	0	0	5961117	5900	42	nan		0
GCA_000312205.1	Microcystis aeruginosa PCC 7941	1	1	1	0	0	1	0	0	0	0	0	1	0	1	0	0	0	0	1	0	0	0	4801899	4520	51	4	0.987978142	1	0.000884173
GCA_000015645.1	Prochlorococcus marinus str. AS9601	0	1	1	0	0	0	0	1	0	0	0	0	0	1	0	0	0	0	0	0	0	0	1669886	1921	43	18	0.969223007	0	0.009283136
GCA_000015665.1	Prochlorococcus marinus str. MIT 9515	0	1	1	0	0	0	0	1	0	0	0	0	0	1	0	0	0	0	0	0	0	0	1704176	1906	42	16	0.970468432	0	0.008324662
GCA_000312225.1	Microcystis aeruginosa PCC 9807	1	1	1	0	0	1	0	0	0	0	0	1	0	1	0	0	0	0	1	0	0	0	5155707	4784	57	9	0.986391753	1	0.001877738
GCA_000063505.1	Synechococcus sp. WH 7803	0	1	1	0	0	0	0	1	0	0	0	0	0	1	0	0	0	0	0	0	0	0	2366980	2533	53	nan		0
GCA_001485215.1	Leptolyngbya sp. NIES-2104	0	1	0	0	0	0	0	0	0	0	1	0	0	0	1	1	0	0	0	0	0	0	6386310	6712	60	nan		2
GCA_000024045.1	Cyanothece sp. PCC 8802	1	0	1	0	0	1	0	0	0	1	0	0	0	1	0	0	0	0	0	0	0	0	4803347	nan	nan	nan		0
GCA_000231425.3	Cyanothece sp. ATCC 51472	0	0	1	0	0	0	0	1	0	1	0	0	0	1	0	0	0	0	0	0	0	0	5460476	nan	nan	nan		0
GCA_000063525.1	Synechococcus sp. RCC307	0	1	1	0	0	0	0	1	0	0	0	0	0	1	0	0	0	0	0	0	0	0	2224914	2535	48	nan		0
GCA_000312245.1	Microcystis aeruginosa PCC 9808	1	1	1	0	0	1	0	0	0	0	0	1	0	1	0	0	0	0	1	0	0	0	5051045	4845	52	5	0.988372093	1	0.001030928
GCA_000015965.1	Prochlorococcus marinus str. MIT 9301	0	1	1	0	0	0	0	1	0	0	0	0	0	1	0	0	0	0	0	0	0	0	1641879	1907	42	14	0.971472236	0	0.007287871
GCA_000018065.1	Prochlorococcus marinus str. MIT 9215	0	1	1	0	0	0	0	1	0	0	0	0	0	1	0	0	0	0	0	0	0	0	1738790	1983	41	31	0.964963504	0	0.015392254
GCA_000312265.1	Microcystis aeruginosa PCC 9809	1	1	1	0	0	1	0	0	0	0	0	1	0	1	0	0	0	0	1	0	0	0	5011016	4680	56	6	0.986925348	1	0.00128041
GCA_000515235.1	Synechococcus sp. CC9616	0	1	1	0	0	0	0	1	0	0	0	0	0	0	0	0	0	0	0	0	0	0	2645910	nan	nan	nan		0
GCA_000153045.1	Synechococcus sp. WH 5701	1	1	1	0	0	0	0	1	0	0	0	0	0	1	0	0	0	0	0	0	0	0	3280236	3346	55	nan		0
GCA_000312285.1	Microcystis aeruginosa PCC 9701	1	1	1	0	0	1	0	0	0	0	0	1	0	1	0	0	0	0	1	0	0	0	4755998	4483	53	6	0.987010128	1	0.001336601
GCA_000018585.1	Prochlorococcus marinus str. MIT 9211	0	1	1	0	0	0	0	1	0	0	0	0	0	1	0	0	0	0	0	0	0	0	1688963	1855	45	1	0.975802209	0	0.000538793
GCA_000312725.1	Microcystis aeruginosa PCC 9806	1	1	1	0	0	1	0	0	0	0	0	1	0	1	0	0	0	0	1	0	0	0	4262564	3994	54	1	0.986416399	1	0.000250313
GCA_000153065.1	Synechococcus sp. RS9917	1	1	1	0	0	0	0	1	0	0	0	0	0	1	0	0	0	0	0	0	0	0	2584918	2770	50	nan		0
GCA_000153285.1	Synechococcus sp. WH 7805	0	1	1	0	0	0	0	1	0	0	0	0	0	1	0	0	0	0	0	0	0	0	2627046	2883	51	nan		0
GCA_000015685.1	Prochlorococcus marinus str. NATL1A	0	1	1	0	0	0	0	1	0	0	0	0	0	1	0	0	0	0	0	0	0	0	1864731	2193	43	11	0.975967957	0	0.004990926
GCA_000153825.1	Synechococcus sp. RS9916	0	1	1	0	0	0	0	1	0	0	0	0	0	1	0	0	0	0	0	0	0	0	2664873	2961	48	nan		0
GCA_000155595.1	Synechococcus sp. PCC 7335	0	0	1	0	0	0	0	1	0	1	0	0	0	0	0	0	0	0	0	0	0	0	5973558	5586	35	1	0.993596585	0	0.000178987
GCA_000158595.1	Prochlorococcus marinus str. MIT 9202	0	1	1	0	0	0	0	1	0	0	0	0	0	1	0	0	0	0	0	0	0	0	1691453	1890	37	nan		0
GCA_000179235.1	Synechococcus sp. CB0101	1	1	1	0	0	0	0	1	0	0	0	0	1	1	0	0	0	0	0	0	0	0	2686395	nan	nan	nan		0
GCA_000179255.1	Synechococcus sp. CB0205	1	1	1	0	0	0	0	1	0	0	0	0	1	1	0	0	0	0	0	0	0	0	2427308	nan	nan	nan		0
GCA_000195975.1	Synechococcus sp. WH 8102	0	1	1	0	0	0	0	1	0	0	0	0	0	1	0	0	0	0	0	0	0	0	2434428	2517	55	9	0.97520341	0	0.003562945
GCA_000316685.1	Synechococcus sp. PCC 6312	1	1	1	0	0	0	0	0	0	0	0	0	0	0	0	0	0	0	0	0	0	0	3720499	3545	48	201	0.934370058	0	0.053657234
GCA_000332275.1	Synechococcus sp. PCC 7336	0	1	1	0	0	0	0	1	0	0	0	0	0	0	0	0	0	0	0	0	0	0	5066637	nan	nan	nan		0
GCA_000012625.1	Synechococcus sp. CC9605	0	1	1	0	0	0	0	1	0	0	0	0	0	1	0	0	0	0	0	0	0	0	2510659	2638	52	59	0.959621681	0	0.021876159
GCA_000161795.2	Synechococcus sp. WH 8109	0	1	1	0	0	0	0	1	0	0	0	0	0	1	0	0	0	0	0	0	0	0	2111515	2644	53	17	0.974207811	0	0.006388576
GCA_000015705.1	Prochlorococcus marinus str. MIT 9303	0	1	1	0	0	0	0	1	0	0	0	0	0	1	0	0	0	0	0	0	0	0	2682675	2997	52	78	0.958426607	0	0.025365854
GCA_000153805.1	Synechococcus sp. BL107	0	1	1	0	0	0	0	1	0	0	0	0	0	1	0	0	0	0	0	0	0	0	2285034	2507	46	nan		0
GCA_000230675.2	Synechococcus sp. WH 8016	0	1	1	0	0	0	0	1	0	0	0	0	0	0	0	0	0	0	0	0	0	0	2694843	2992	45	nan		0
